# Perturbation of BRMS1 interactome reveals pathways that impact cell migration

**DOI:** 10.1101/2021.02.04.429764

**Authors:** Rosalyn Zimmermann, Mihaela E. Sardiu, Christa A. Manton, Md. Sayem Miah, Charles A.S. Banks, Mark K. Adams, Devin C. Koestler, Douglas R. Hurst, Mick D. Edmonds, Michael P. Washburn, Danny R. Welch

## Abstract

Breast Cancer Metastasis Suppressor 1 (BRMS1) expression is associated with longer patient survival in multiple cancer types. Understanding BRMS1 functionality will provide insights into both mechanism of action and will enhance potential therapeutic development. In this study, we confirmed that the C-terminus of BRMS1 is critical for metastasis suppression and hypothesized that critical protein interactions in this region would explain its function. Phosphorylation status at S237 regulates BRMS1 protein interactions related to a variety of biological processes, phenotypes [cell cycle (e.g., CDKN2A), DNA repair (e.g., BRCA1)], and metastasis [(e.g., TCF2 and POLE2)]. Presence of S237 also directly decreased MDA-MB-231 breast carcinoma migration *in vitro* and metastases *in vivo*. The results add significantly to our understanding of how BRMS1 interactions with Sin3/HDAC complexes regulate metastasis and expand insights into BRMS1’s molecular role, as they demonstrate that BRMS1 C-terminus involvement in distinct direct protein-protein interactions.
