## Supplemental Table 5 for "Perturbation of BRMS1 interactome reveals pathways that impact cell migration"

### Sheet: Sheet1
Sample type	MassIVE ID	Proteome Exchange ID	Reviewer Access to web page (login at https://massive.ucsd.edu/ProteoSAFe/static/massive.jsp)	MassIVE Link while dataset is private	MassIVE Link after publication (dataset made public)	Password
Halo-BRMS1 full length (3 replicates)	MSV000086667	PXD023461	login: MSV000086667_reviewer password: BRMS1	ftp://MSV000086667@massive.ucsd.edu	ftp://massive.ucsd.edu/MSV000086667/	BRMS1
Halo-BRMS1 1-229 (3 replicates)	MSV000086668	PXD023462	login: MSV000086668_reviewer password: BRMS1	ftp://MSV000086668@massive.ucsd.edu	ftp://massive.ucsd.edu/MSV000086668/	BRMS1
Halo-BRMS1 230-246 (3 replicates)	MSV000086669	PXD023463	login: MSV000086669_reviewer password: BRMS1	ftp://MSV000086669@massive.ucsd.edu	ftp://massive.ucsd.edu/MSV000086669/	BRMS1
Halo-BRMS1 S237A (3 replicates)	MSV000086671	PXD023464	login: MSV000086671_reviewer password: BRMS1	ftp://MSV000086671@massive.ucsd.edu	ftp://massive.ucsd.edu/MSV000086671/	BRMS1
Halo-BRMS1 S237D (3 replicates)	MSV000086672	PXD023465	login: MSV000086672_reviewer password: BRMS1	ftp://MSV000086672@massive.ucsd.edu	ftp://massive.ucsd.edu/MSV000086672/	BRMS1
